# Robust Inference of Kinase Activity Using Functional Networks

**DOI:** 10.1101/2020.05.01.062802

**Authors:** Serhan Yılmaz, Marzieh Ayati, Daniela Schlatzer, A. Ercüment Çiçek, Mark R. Chance, Mehmet Koyutürk

## Abstract

Mass spectrometry enables high-throughput screening of phospho-proteins across a broad range of biological contexts. When complemented by computational algorithms, phospho-proteomic data allows the inference of kinase activity, facilitating the identification of dysregulated kinases in various diseases including cancer, Alzheimer’s disease and Parkinson’s disease. To enhance the reliability of kinase activity inference, we present a network-based framework, RoKAI, that integrates various sources of functional information to capture coordinated changes in signaling. Through computational experiments, we show that phosphorylation of sites in the functional neighborhood of a kinase are significantly predictive of its activity. The incorporation of this knowledge in RoKAI consistently enhances the accuracy of kinase activity inference methods while making them more robust to missing annotations and quantifications. This enables the identification of understudied kinases and will likely lead to the development of novel kinase inhibitors for targeted therapy of many diseases. RoKAI is available as web-based tool at http://rokai.io.
