## Supplementary Data 1 for "Robust Inference of Kinase Activity Using Functional Networks"

### Sheet: 25 Annotated Kinases
Ensembl ID	Uniprot ID	Kinase	Gene	Description of the kinase	Number of Perturbations (the kinase is annotated in)	Number of Substrates (in PhosphositePlus)
ENSG00000097007	P00519	Abl	ABL1	c-abl oncogene 1, non-receptor tyrosine kinase [Source:HGNC Symbol;Acc:76]	2	18
ENSG00000142208	P31749	Akt1	AKT1	v-akt murine thymoma viral oncogene homolog 1 [Source:HGNC Symbol;Acc:391]	13	137
ENSG00000171094	Q9UM73	ALK	ALK	anaplastic lymphoma receptor tyrosine kinase [Source:HGNC Symbol;Acc:427]	1	3
ENSG00000149311	Q13315	ATM	ATM	ataxia telangiectasia mutated [Source:HGNC Symbol;Acc:795]	5	40
ENSG00000175054	Q13535	ATR	ATR	ataxia telangiectasia and Rad3 related [Source:HGNC Symbol;Acc:882]	6	29
ENSG00000087586	O14965	AurA	AURKA	aurora kinase A [Source:HGNC Symbol;Acc:11393]	4	36
ENSG00000178999	Q96GD4	AurB	AURKB	aurora kinase B [Source:HGNC Symbol;Acc:11390]	1	93
ENSG00000157764	P15056	BRAF	BRAF	v-raf murine sarcoma viral oncogene homolog B [Source:HGNC Symbol;Acc:1097]	11	17
ENSG00000070808	Q9UQM7	CAMK2A	CAMK2A	calcium/calmodulin-dependent protein kinase II alpha [Source:HGNC Symbol;Acc:1460]	2	25
ENSG00000146648	P00533	EGFR	EGFR	epidermal growth factor receptor [Source:HGNC Symbol;Acc:3236]	6	9
ENSG00000182866	P06239	Lck	LCK	lymphocyte-specific protein tyrosine kinase [Source:HGNC Symbol;Acc:6524]	2	8
ENSG00000169032	Q02750	MEK1	MAP2K1	mitogen-activated protein kinase kinase 1 [Source:HGNC Symbol;Acc:6840]	10	10
ENSG00000126934	P36507	MEK2	MAP2K2	mitogen-activated protein kinase kinase 2 [Source:HGNC Symbol;Acc:6842]	10	2
ENSG00000100030	P28482	ERK2	MAPK1	mitogen-activated protein kinase 1 [Source:HGNC Symbol;Acc:6871]	8	147
ENSG00000112062	Q16539	P38A	MAPK14	mitogen-activated protein kinase 14 [Source:HGNC Symbol;Acc:6876]	2	58
ENSG00000102882	P27361	ERK1	MAPK3	mitogen-activated protein kinase 3 [Source:HGNC Symbol;Acc:6877]	6	137
ENSG00000198793	P42345	mTOR	MTOR	mechanistic target of rapamycin (serine/threonine kinase) [Source:HGNC Symbol;Acc:3942]	5	49
ENSG00000134853	P16234	PDGFRA	PDGFRA	platelet-derived growth factor receptor, alpha polypeptide [Source:HGNC Symbol;Acc:8803]	1	2
ENSG00000113721	P09619	PDGFRB	PDGFRB	platelet-derived growth factor receptor, beta polypeptide [Source:HGNC Symbol;Acc:8804]	1	2
ENSG00000166851	P53350	PLK1	PLK1	polo-like kinase 1 [Source:HGNC Symbol;Acc:9077]	6	73
ENSG00000072062	P17612	PKACA	PRKACA	protein kinase, cAMP-dependent, catalytic, alpha [Source:HGNC Symbol;Acc:9380]	3	182
ENSG00000154229	P17252	PKCA	PRKCA	protein kinase C, alpha [Source:HGNC Symbol;Acc:9393]	14	85
ENSG00000132155	P04049	RAF1	RAF1	v-raf-1 murine leukemia viral oncogene homolog 1 [Source:HGNC Symbol;Acc:9829]	5	14
ENSG00000067900	Q13464	ROCK1	ROCK1	Rho-associated, coiled-coil containing protein kinase 1 [Source:HGNC Symbol;Acc:10251]	2	29
ENSG00000108443	P23443	p70S6K	RPS6KB1	ribosomal protein S6 kinase, 70kDa, polypeptide 1 [Source:HGNC Symbol;Acc:10436]	2	23
